# Fine-tuned synthetic transcription factors for production of 3′-phosphoadenosine-5′- phosphosulfate in yeast

**DOI:** 10.64898/2026.02.02.703094

**Authors:** Madhushruti Borah, Shanna Gu, Essa M. Saied, Christoph Arenz, Mattheos Koffas, Gita Naseri

## Abstract

Technologies developed over the past decade have made *Saccharomyces cerevisiae* a promising platform for producing various natural products. Balancing multi-enzyme expression, while maintaining robust microbial growth, remains a limiting factor for engineering long biosynthetic pathways in yeast. Here, we improved the transcriptional capacity of our previously developed isopropyl β-D-1-thiogalactopyranoside (IPTG)-inducible synthetic transcription factors (synTFs) derived from the plant JUB1 DNA-binding domain. To this end, at cysteine positions within surface-exposed loop regions of a JUB1-derived DNA-binding scaffold, we introduced a short peptide to enhance loop flexibility while providing local stability and orientation. The generated synTFs, so-called JUB1-X synTFs, varying in strength, have been successfully used to improve the synthesis of 3’-phosphoadenosine 5’-phosphosulfate (PAPS), a universal sulfate donor necessary for the synthesis of bioactive molecules, including therapeutic glycosaminoglycans and sulfolipids. Using only this engineered yeast strain in simple batch culture, PAPS accumulation of 21.4 ± 5.8 mg g^−1^ cdw was achieved after only 5 hours of inducing the expression of JUB1-X synTFs. Beyond PAPS production, the design principle demonstrated here provides a generalizable strategy to fine-tune other plant-derived synTFs, expanding the regulatory capabilities of existing synTF collections. Together, this work offers a modular, scalable approach to constructing high-performance gene circuits and supports the development of yeast cell factories for complex metabolic and synthetic biology applications.
