## Supplemental Table S2 for "Fine-tuned synthetic transcription factors for production of 3′-phosphoadenosine-5′- phosphosulfate in yeast"

### Sheet: Table S2
	Table S2. Sequence of primers used in present study.
	Primer name	Primer sequence (3'- 5')
	SM001	TGACTATGTCGGGTGTGGAGAAAGAGTTGGTCTCAAGAAATCTCTGGTTTAC
	SM002	TCTTTCTCCACACCCGACATAGTCAAGATTGGAGTAAACCGGTTTATCAATAC
	SM003	CACTTATGTCGGGTGTGGAGAAAGATCTAAGACCAGCAGCTTAGATTCC
	SM004	TCTTTCTCCACACCCGACATAAGTGTCGGTTAAAGTGATAACCGGTTTTCGG
	SM005	GAATTAATTCCCGAGCCTCC
	SM006	AGCGAGTCAGTGAGCGAG
	SM007	AACAGGACTAGGATGAGTAG
	SM008	CGGATCTATGCGCCATGGCTAGCCGAAGTACGGATTAGAAGCCGC
	SM009	CTTCGAGCGTCCCAAAACC
	SM010	TGAGAAGGTTTTGGGACGCTCGAAGTGGTCTCTACAGGAATTC
	SM011	TATTAATTTAGTGTGTGTATTTGTG
	SM012	TCTCTGCTTTTGTGCGCG
	SM013	TATATTGCGGCCGCAGATCTCTCGATACACGGTCCAATGGATAAAC
	SM014	ACTAAGGTTGGCCATGG
	SM015	CACAAATACACACACTAAATTAATAATGCCTGCTCCTCACGGTG
	SM016	TTAAAATACAAAAAAGCCATTGTCTTCCAAG
	SM017	AGACAATGGCTTTTTTGTATTTTAATATACAGGTTCTCTAAAACAAGCAGC
	SM018	GAAGTTTAGCGGCCGCAGATCTCTCGAGGCGTTGGACATCCATGAC
	SM019	GGTCGCTATACTGCCATGGGCTAGCCGAGCGACCTCATGCTATACC
	SM020	ATAAAGCAATCTTGATGAGGATAATG
	SM021	CTTTTTCGCGGCCGCAGATCTCTCGAATCAGTGACGGTATTCCATATAAC
	SM022	TGGAACAACGACATCTGTTGGTG
	SM023	CTGACTCTGTGGCGGACC
	SM024	CAACTATGAAAGAAGATCAAGCG
	SM025	AAAATGTGCCATCACCATAAG
	SM026	CACTCACATCTACCAGTG
	SM027	ATTAGAAAAGACCAAATATGTATTTC
